# Advancing Plant Health in Sub-Saharan Africa: Understanding National Agricultural Research Institutions capacities for Strategic Investment Priorities to Boost Genetic Gains Against Crop Biotic Stress

**DOI:** 10.64898/2026.07.19.739424

**Authors:** Janet Kimunye, Boubacar Sinare, Hermann Some, Inoussa Drabo, Tamerlane Mark Nas, Abhishek Rathore, Roma Das, Baloua Nebie, Haile Desmae, Joseph Bigirimana, Ajay Panchbhai, Harish Gandhi, Amos Emitati Alakonya

**Author notes:** **Correspondence:** Amos Alakonya A.

## Abstract

Plant health research within National Agricultural Research and Extension Systems (NARES) represents a critical yet neglected pillar of agricultural resilience in sub-Saharan Africa (SSA), where crop productivity remains substantially below global averages due to persistent biotic and abiotic stresses. Although plant health units have a strategic mandate to support crop protection, disease surveillance, and varietal improvement, the institutional capacity of these units across NARES in SSA is not defined. Here, we assessed 36 plant health units across 26 SSA countries to determine research capacity, identify operational constraints, and examine their contributions to crop improvement and food security. Our findings reveal the existence of a strong human capital operating under structurally constrained systems. More than 65% of personnel possess postgraduate qualifications, indicating the presence of a highly trained scientific workforce with considerable potential to drive plant health innovation. However, this expertise is undermined by severe infrastructural and institutional limitations that restrict research delivery. Access to essential facilities remains low, whereby only 53% of respondents had access to plant pathology laboratories, 43% had molecular biology platforms, and 37% had glass/screenhouses, while only 30% of respondents maintained phenotyping infrastructure such as sick plots or endemic/hot spot disease sites. These deficiencies undermine plant health research in areas like biotic stress resistance screening, pathogen diagnostics, and diversity. It was noted that plant health units primarily target staple food crops central to regional food systems, including cereals (maize, rice, sorghum, and millets), legumes (groundnut and cowpea), and root and tuber crops (cassava and potato). All these crops are affected by diverse biotic stresses that include fungi, bacteria, viruses, insect pests, and parasitic weeds. Yet research effectiveness to address these challenges is further constrained by unclear or fragmented protocols, poorly equipped laboratories, weak data capture, and management systems. Critical gaps were consistently identified in pathogen isolation and characterization, disease phenotyping, surveillance and mapping, experimental design, and data management. Workforce composition raises additional concerns regarding long-term system sustainability. Women account for only 18% of plant health personnel, while researchers younger than 35 years represent just 10% of the workforce, reflecting weak generational succession and gender inequity. These demographic imbalances constitute an existential threat to institutional continuity and innovation capacity. In summary, closing these gaps will require coordinated investment in infrastructure, technical training, institutional strengthening, and digital modernization. Equally important is the development of inclusive workforce strategies that improve gender representation and strengthen succession pathways. Unlocking the potential of NARES plant health networks is essential for accelerating resilient crop development, strengthening agricultural productivity, and advancing food security across SSA.
