## Supplementary 2 for "Advancing Plant Health in Sub-Saharan Africa: Understanding National Agricultural Research Institutions capacities for Strategic Investment Priorities to Boost Genetic Gains Against Crop Biotic Stress"

### Sheet: Summary of respondents
	Region	Country	Institution	Responded Yes/No	Number of respondents
1	EA	Ethiopia	EIAR	Yes	2
2	EA	Eritrea	NARI	No contact
3	EA	Kenya	KALRO	Yes	2
4	EA	Kenya	Egerton University	Yes	1
5	EA	Kenya	CIMMYT	NO
6	EA	Somali	SRADI-SOMRADI	Yes	1
7	EA	Somali	SOMRADI	Yes	1
8	EA	South Sudan	DAR	No contact
9	EA	Sudan	ARC of Sudan	Yes	1
10	EA	Tanzania	TARI	Yes	2
11	EA	Tanzania	TARI, Ifakara Center	Yes	1
12	EA	Tanzania	TARI-Ukiriguru Centre	Yes	2
13	EA	Uganda	NZARDI	Yes	1
14	EA	Uganda	NARO-NaSARRI	Yes	1
15	EA	Zanzibar	ZARI	No Response	1
16	SA	Madagascar	FOFIFA	Yes	1
17	SA	Botswana	NARDI (NARDI)	Yes	1
18	SA	Malawi	Mkondezi research station	Yes	1
19	SA	Malawi	DARS	Yes	1
20	SA	Mozambique	ARIM	Yes	1
21	SA	Mozambique	MARI	Yes	1
22	SA	Zambia	ZARI	Yes	1
23	SA	Zimbabwe	DR&SS	No contact
24	WA	Benin	INRAB	Yes	1
25	WA	Burkina Faso	INERA	Yes	4
26	WA	Cote d'Ivoir	AfricaRice	Yes	1
27	WA	Guinea	ISAVF	Yes	1
28	WA	Mali	USTT-B	Yes	1
29	WA	Níger	INRAN	Yes	2
30	WA	Mali	IER	Yes	1
31	WA	Senegal	ISRA	Yes	1
32	WA	Togo	ITRA-CRASS	Yes	2
33	WA	Ghana	CSIR-SARI	Yes	1
34	WA	Nigeria	LCRI	Yes	1
35	WA	Nigeria	IAR	Yes	1
36	WA	Guinea-Bissau	INPA	No Response	1
37	WA	Sierra Leone	SLARI	No Response	1
38	WA	Gambia	NARI	No contact
39	CA	Burundi	ISABU	Yes	4
40	CA	DRC Congo	INERA-RDC	Yes	1
41	CA	Chad	ITRAD	Yes	3
42	CA	Angola	ARI	Yes	3
43	CA	Rwanda	RAAR	Yes	1
44	CA	Gabon	IRAF	No contact
45	CA	Central Africa Republic	ICRA	No contact
46	CA	Equitorial Guinea	Universidad Nacional de Guinea Ecuatorial (UNGE)	No contact
47	CA	Cameroon	University of Bamenda/Dschang, IRAD, and University I	No Response	3
48	CA	Congo (Brazaville)	MRSIT	No contact
